# NK cells contribute to resistance to anti-PD1 therapy in immune-excluded melanomas

**DOI:** 10.1101/2023.12.14.571631

**Authors:** Ewout Landeloos, Joanna Pozniak, Niccoló Roda, Amber De Visscher, Asier Antoranz Martinez, Yannick Van Herck, Greet Bervoets, Francesca Bosisio, Veerle Boecxstaens, Ayse Bassez, Diether Lambrechts, Patrick Matthys, Oliver Bechter, Jean-Christophe Marine

**Affiliations:** Laboratory for Molecular Cancer Biology, Center for Cancer Biology, VIB, Leuven, Belgium; Laboratory for Molecular Cancer Biology, Department of Oncology, KULeuven, Leuven, Belgium; Department of General Medical Oncology UZ Leuven, Belgium; Department of Microbiology, Immunology and Transplantation, Rega Institute, Immunity and Inflammation Research Group, Immunobiology Unit, KULeuven, Leuven, Belgium; Laboratory of Translational Cell and Tissue Research, Department of Pathology, KULeuven, Leuven, Belgium; Department of Pathology, UZLeuven, Belgium; Department of Surgical Oncology, Oncological and Vascular Access Surgery, UZ Leuven, Leuven, Belgium; Laboratory of Translational Genetics, Center for Cancer Biology, VIB, Leuven, Belgium; Center for Human Genetics, KULeuven, Belgium

**Author notes:** These authors have contributed equally to this work (listed in alphabetical order) (Ewout Landeloos, Joanna Pozniak).

**Keywords:** NK cells, PD1 checkpoint immunotherapy, immune-excluded phenotype, melanoma

## Abstract

Immune checkpoint blockade (ICB) has become a standard of care in the treatment of metastatic melanoma (MM). Although ICB is particularly successful in some MM patients, more than half do not obtain a durable benefit. Biomarkers that predict response are urgently needed and overcoming intrinsic resistance is key to improving the success of ICB therapy. Using single cell RNA sequencing, we characterized the immune landscape of pre- and early on-treatment biopsies taken from a cohort of MM patients (n>20) exposed to ICB therapy. Our analysis identified >20 immune cell types and confirmed previously described associations between the abundance of various CD8 T cell populations and ICB outcome. Unexpectedly, we found that lack of response was associated with an increased occurrence of a granulysin-expressing (GNLY+) natural killer (NK) cell population. This observation was replicated in other MM cohorts and in a breast cancer cohort in which paired biopsies were also collected pre and early-on ICB therapy. Spatial proteomics revealed that whereas NK cells colocalized with CD8 T cells within the tumour bed in responding lesions, these cells accumulated at the tumour margin in non-responding lesions. Strikingly, depletion of NK cells in an NRAS-driven melanoma mouse model, which exhibits an immune-excluded phenotype and is refractory to ICB, promoted massive immune cell infiltration and tumour clearance upon anti-PD1 exposure. These data highlight a differential immune cell topography between early on-treatment responding and nonresponding MM lesions, which could be exploited to develop a robust stratification biomarker, and unravel an unexpected contribution of NK cells in primary resistance to ICB.
