## Supplemental Tables for "NK cells contribute to resistance to anti-PD1 therapy in immune-excluded melanomas": Table_S3_CD8T_NK_markers.xlsx

### Sheet: NKTs_subset_markers
p_val	avg_logFC	pct.1	pct.2	p_val_adj	cluster	gene	Cell Annotation
1.9875435472787e-145	0.856437	0.484	0.218	3.33171924830328e-141	0	CXCL13	Dysfunctional_CD8_Tcells
5.18690211359565e-144	0.482816	0.787	0.55	8.69480401302038e-140	0	RGS1	Dysfunctional_CD8_Tcells
3.90820446713323e-102	0.307371	0.665	0.428	6.55132314825544e-98	0	LAG3	Dysfunctional_CD8_Tcells
2.78148547997615e-93	0.266292	0.543	0.309	4.66260411008402e-89	0	CTLA4	Dysfunctional_CD8_Tcells
2.5414229060859e-91	0.345093	0.611	0.399	4.2601872174718e-87	0	DUSP4	Dysfunctional_CD8_Tcells
1.1486964151096e-90	0.269084	0.542	0.311	1.92555980064823e-86	0	HAVCR2	Dysfunctional_CD8_Tcells
5.66038962938218e-90	0.29802	0.664	0.438	9.48851113573335e-86	0	PTMS	Dysfunctional_CD8_Tcells
2.09026917346839e-76	0.25484	0.728	0.543	3.50391821548507e-72	0	LYST	Dysfunctional_CD8_Tcells
1.48687843571776e-67	0.369107	0.917	0.86	2.49245432179368e-63	0	NEAT1	Dysfunctional_CD8_Tcells
5.62570480158369e-55	0.287184	0.643	0.497	9.43036895889474e-51	0	XIST	Dysfunctional_CD8_Tcells
8.1025192813862e-49	0.273303	0.497	0.348	1.35822530713877e-44	0	RGS2	Dysfunctional_CD8_Tcells
4.58052033469482e-46	0.253998	0.619	0.495	7.67832623704892e-42	0	GBP5	Dysfunctional_CD8_Tcells
2.46631826687751e-45	0.386881	0.539	0.391	4.13428931076677e-41	0	IGKC	Dysfunctional_CD8_Tcells
4.98149165940683e-35	0.297778	0.571	0.449	8.35047446866367e-31	0	VMP1	Dysfunctional_CD8_Tcells
8.6841875909903e-26	0.290647	0.517	0.419	1.4557303658777e-21	0	ILF3	Dysfunctional_CD8_Tcells
8.92054487627698e-24	0.263	0.683	0.625	1.49535093761031e-19	0	RBM25	Dysfunctional_CD8_Tcells
2.86700883388052e-22	0.313472	0.264	0.175	4.80596690823391e-18	0	IGLC3	Dysfunctional_CD8_Tcells
2.17352721426683e-21	0.31663	0.417	0.333	3.64348366927549e-17	0	CMIP	Dysfunctional_CD8_Tcells
8.21604134865088e-21	0.292787	0.547	0.472	1.37725501127435e-16	0	KIF5B	Dysfunctional_CD8_Tcells
7.9915301550337e-19	0.259565	0.618	0.558	1.3396201998883e-14	0	AKAP9	Dysfunctional_CD8_Tcells
1.12896605908882e-18	0.300623	0.431	0.355	1.8924858048506e-14	0	OGFR	Dysfunctional_CD8_Tcells
0	0.574325	1	0.997	0	1	RPS12	Memory_CD8_Tcells
0	0.472128	0.999	0.999	0	1	RPL13	Memory_CD8_Tcells
9.09861421004117e-302	0.446143	1	0.995	1.5252007000292e-297	1	RPS14	Memory_CD8_Tcells
7.66065484067003e-301	0.937165	0.528	0.141	1.28415557094152e-296	1	IL7R	Memory_CD8_Tcells
1.08923400167449e-298	0.503757	0.999	0.996	1.82588295700695e-294	1	RPL30	Memory_CD8_Tcells
3.50241000490688e-297	0.496921	0.999	0.99	5.87108989122541e-293	1	RPS3	Memory_CD8_Tcells
8.76729025900842e-278	0.4251	1	0.999	1.46966086611758e-273	1	RPL10	Memory_CD8_Tcells
2.82770300362753e-277	0.469249	0.999	0.996	4.74007854498083e-273	1	RPS18	Memory_CD8_Tcells
9.54876513164036e-268	0.466672	0.998	0.976	1.60065949901687e-263	1	RPL3	Memory_CD8_Tcells
2.23841239741191e-242	0.396503	1	0.995	3.75225070178159e-238	1	RPS28	Memory_CD8_Tcells
1.81373007957842e-239	0.424645	0.999	0.994	3.0403557323973e-235	1	RPL19	Memory_CD8_Tcells
8.94916185578288e-239	0.420065	1	0.996	1.50014800188488e-234	1	RPL11	Memory_CD8_Tcells
7.86645301964175e-236	0.45736	0.999	0.99	1.31865351968255e-231	1	RPS8	Memory_CD8_Tcells
3.3633106492735e-230	0.338973	1	0.998	5.63791764137717e-226	1	RPL28	Memory_CD8_Tcells
8.45351178115106e-226	0.419184	1	0.993	1.41706217987435e-221	1	RPS23	Memory_CD8_Tcells
2.92560083068305e-223	0.374581	1	0.999	4.904184672474e-219	1	RPL41	Memory_CD8_Tcells
5.37984347244012e-221	0.390908	0.997	0.987	9.01823161285138e-217	1	RPLP2	Memory_CD8_Tcells
6.31294406837041e-216	0.449119	0.998	0.99	1.05823881418093e-211	1	RPS3A	Memory_CD8_Tcells
2.47839944632864e-210	0.40373	0.999	0.995	4.1545409918807e-206	1	RPL34	Memory_CD8_Tcells
4.93036634815062e-209	0.41769	1	0.994	8.26477310940488e-205	1	RPL32	Memory_CD8_Tcells
8.52720331189765e-203	0.400995	0.999	0.995	1.4294150911734e-198	1	RPL39	Memory_CD8_Tcells
4.44191902235e-200	0.475273	1	0.999	7.4459888571653e-196	1	EEF1A1	Memory_CD8_Tcells
1.07121006846516e-195	0.355103	0.999	0.982	1.79566943776815e-191	1	RPL35A	Memory_CD8_Tcells
1.63926756473163e-195	0.362605	0.999	0.996	2.74790421875963e-191	1	RPS27A	Memory_CD8_Tcells
2.28932508088169e-191	0.812502	0.687	0.375	3.83759563308198e-187	1	FOS	Memory_CD8_Tcells
1.39157704072859e-183	0.427337	0.996	0.969	2.33270059337333e-179	1	RPS13	Memory_CD8_Tcells
3.82025656629542e-180	0.346467	0.996	0.98	6.40389608208101e-176	1	RPL36	Memory_CD8_Tcells
1.20690236652845e-179	0.355606	1	0.993	2.02313043701164e-175	1	RPL18A	Memory_CD8_Tcells
1.41945464810994e-179	0.366181	0.996	0.983	2.3794318266267e-175	1	RPL7A	Memory_CD8_Tcells
2.69382482849812e-178	0.373744	0.998	0.979	4.51565856001139e-174	1	RPL14	Memory_CD8_Tcells
1.35364899834024e-174	0.400133	0.994	0.978	2.26912181591774e-170	1	RPS6	Memory_CD8_Tcells
7.11652397132264e-170	0.668664	0.553	0.247	1.19294291331281e-165	1	LTB	Memory_CD8_Tcells
8.65618684325637e-169	0.362983	0.994	0.982	1.45103660053507e-164	1	RPS7	Memory_CD8_Tcells
2.2119767048733e-168	0.376717	0.989	0.96	3.70793655037911e-164	1	RPL5	Memory_CD8_Tcells
7.79544346466063e-168	0.360512	0.994	0.976	1.30675018798106e-163	1	RPS25	Memory_CD8_Tcells
8.66470235327095e-163	0.296433	0.999	0.995	1.45246405547881e-158	1	RPS15	Memory_CD8_Tcells
1.11588774288341e-146	0.327845	0.997	0.985	1.87056262339546e-142	1	RPL6	Memory_CD8_Tcells
2.08739202650124e-146	0.304573	0.998	0.989	3.49909525402402e-142	1	RPL18	Memory_CD8_Tcells
1.31832400289552e-143	0.322317	0.996	0.98	2.20990652605376e-139	1	RPL29	Memory_CD8_Tcells
1.0315325098795e-136	0.337198	0.977	0.926	1.72915794631101e-132	1	RPS5	Memory_CD8_Tcells
6.04676397904708e-136	0.324912	0.992	0.967	1.01361904580766e-131	1	RPL9	Memory_CD8_Tcells
4.15567950567861e-133	0.401527	0.986	0.953	6.96616555536905e-129	1	RPS21	Memory_CD8_Tcells
7.53809539507638e-133	0.305062	1	0.999	1.26361093107665e-128	1	RPS27	Memory_CD8_Tcells
9.08244257649994e-130	0.340366	0.998	0.989	1.52248984909868e-125	1	RPS29	Memory_CD8_Tcells
1.46142538689281e-129	0.265493	0.998	0.991	2.44978737604841e-125	1	FAU	Memory_CD8_Tcells
2.59029796540861e-128	0.353361	0.907	0.742	4.34211647941445e-124	1	EEF1B2	Memory_CD8_Tcells
4.08457807892409e-126	0.341016	0.998	0.992	6.84697823370044e-122	1	RPS4X	Memory_CD8_Tcells
2.74666011299241e-123	0.291349	0.402	0.156	4.60422634740917e-119	1	TCF7	Memory_CD8_Tcells
8.11582363586309e-120	0.287598	0.999	0.995	1.36045551607973e-115	1	RPL37	Memory_CD8_Tcells
8.59794887231328e-120	0.382316	0.935	0.841	1.44127416946588e-115	1	RPLP0	Memory_CD8_Tcells
1.67669170271229e-117	0.318433	0.983	0.956	2.81063830125661e-113	1	RPL8	Memory_CD8_Tcells
4.18998146696509e-117	0.254615	1	1	7.02366593307358e-113	1	RPLP1	Memory_CD8_Tcells
2.58449135723677e-115	0.253499	1	0.998	4.33238286213599e-111	1	RPS15A	Memory_CD8_Tcells
2.38364292778499e-112	0.281264	0.463	0.212	3.99570063984597e-108	1	LYAR	Memory_CD8_Tcells
1.11284985123235e-109	0.264473	0.986	0.973	1.86547020562079e-105	1	RPS16	Memory_CD8_Tcells
1.80902340668619e-109	0.296084	0.442	0.194	3.03246593662806e-105	1	KLRG1	Memory_CD8_Tcells
1.59033530282199e-105	0.292296	0.964	0.921	2.6658790681205e-101	1	RPL10A	Memory_CD8_Tcells
3.11514273968062e-104	0.3042	0.992	0.969	5.22191377452663e-100	1	RPL23A	Memory_CD8_Tcells
8.55625402562266e-98	0.260028	0.987	0.97	1.43428486231513e-93	1	RPS9	Memory_CD8_Tcells
1.69797006711742e-96	0.291922	0.975	0.945	2.84630722350892e-92	1	RPSA	Memory_CD8_Tcells
5.38072062026847e-94	0.294198	0.549	0.31	9.01970197575604e-90	1	RIPOR2	Memory_CD8_Tcells
1.9275348648166e-93	0.262962	0.996	0.986	3.23112669389207e-89	1	RPL21	Memory_CD8_Tcells
8.84547435376608e-92	0.272137	0.992	0.975	1.48276686592181e-87	1	RPL26	Memory_CD8_Tcells
9.21801873592141e-89	0.349175	0.928	0.842	1.54521648070251e-84	1	RPL27A	Memory_CD8_Tcells
4.74115292323898e-87	0.267194	0.965	0.91	7.9475946452255e-83	1	RPL22	Memory_CD8_Tcells
1.80863707989378e-86	0.260487	0.967	0.938	3.03181833702595e-82	1	RACK1	Memory_CD8_Tcells
1.98148773268672e-84	0.383663	0.523	0.304	3.32156788630275e-80	1	FOSB	Memory_CD8_Tcells
4.65736453135539e-84	0.437323	0.813	0.672	7.80714016391104e-80	1	JUNB	Memory_CD8_Tcells
9.80849059062432e-82	0.253769	0.992	0.984	1.64419727770636e-77	1	RPL13A	Memory_CD8_Tcells
3.06048487436052e-79	0.287187	0.662	0.439	5.13029079489055e-75	1	S100A10	Memory_CD8_Tcells
3.99207673526366e-79	0.273991	0.918	0.838	6.69191823132247e-75	1	RPL38	Memory_CD8_Tcells
3.22216862489439e-78	0.369019	0.525	0.317	5.40132126591047e-74	1	ANXA1	Memory_CD8_Tcells
7.82599425971348e-76	0.329332	0.781	0.613	1.31187141775577e-71	1	TXNIP	Memory_CD8_Tcells
3.24789738886399e-63	0.26222	0.804	0.626	5.44445039295271e-59	1	GZMK	Memory_CD8_Tcells
9.68213766848649e-50	0.297569	0.708	0.547	1.62301673736839e-45	1	CXCR4	Memory_CD8_Tcells
3.30452680775117e-44	0.393463	0.503	0.363	5.53937828783328e-40	1	EIF3L	Memory_CD8_Tcells
3.34649256293833e-42	0.262152	0.618	0.464	5.60972548325352e-38	1	DUSP1	Memory_CD8_Tcells
2.85093358945999e-37	0.281437	0.69	0.565	4.77901997601178e-33	1	CD69	Memory_CD8_Tcells
2.84834117438786e-28	0.416887	0.321	0.219	4.77467431062637e-24	1	RNF168	Memory_CD8_Tcells
0	2.18991	0.809	0.231	0	2	CCL4L2	Activated_CD8_Tcells
0	1.88602	0.99	0.682	0	2	CCL4	Activated_CD8_Tcells
6.34044448577942e-248	1.23096	0.724	0.266	1.0628487091512e-243	2	CCL3	Activated_CD8_Tcells
7.53041471647704e-135	0.730355	0.719	0.361	1.26232341892305e-130	2	IFNG	Activated_CD8_Tcells
3.55605050141803e-110	0.420928	0.979	0.903	5.96100745552704e-106	2	SRGN	Activated_CD8_Tcells
7.48771973929882e-96	0.435566	0.336	0.105	1.25516645989866e-91	2	CCL3L1	Activated_CD8_Tcells
5.90872308904135e-94	0.497665	0.792	0.548	9.90479251416002e-90	2	SLA	Activated_CD8_Tcells
9.03514746413764e-94	0.346742	0.356	0.118	1.51456176941339e-89	2	TNFSF9	Activated_CD8_Tcells
2.93312226884256e-83	0.466254	0.504	0.243	4.91679285926078e-79	2	FAM3C	Activated_CD8_Tcells
2.11996230375065e-79	0.458004	0.798	0.584	3.55369280977721e-75	2	ZFP36L1	Activated_CD8_Tcells
9.615304049303e-79	0.322472	0.354	0.13	1.61181341778466e-74	2	IRF4	Activated_CD8_Tcells
6.70856010302921e-77	0.488612	0.754	0.555	1.12455593007079e-72	2	TIGIT	Activated_CD8_Tcells
2.20271462198524e-73	0.252874	0.28	0.09	3.69241052083385e-69	2	TNS3	Activated_CD8_Tcells
2.5913695683341e-68	0.333956	0.658	0.385	4.34391280739845e-64	2	CTLA4	Activated_CD8_Tcells
3.28431209085854e-67	0.298089	0.458	0.218	5.50549235790618e-63	2	ICOS	Activated_CD8_Tcells
3.62360898010222e-66	0.394265	0.54	0.289	6.07425573334535e-62	2	TNFRSF9	Activated_CD8_Tcells
3.82761607569899e-65	0.386426	0.676	0.443	6.41623282769422e-61	2	TNFRSF1B	Activated_CD8_Tcells
9.18186919005869e-62	0.372885	0.75	0.51	1.53915673232954e-57	2	LAG3	Activated_CD8_Tcells
6.72649629988979e-61	0.359381	0.755	0.514	1.12756257475053e-56	2	PTMS	Activated_CD8_Tcells
1.79801020975225e-59	0.252299	0.396	0.18	3.01400451460769e-55	2	SNX9	Activated_CD8_Tcells
8.23300551128213e-59	0.356482	0.409	0.192	1.38009871385622e-54	2	MIR155HG	Activated_CD8_Tcells
4.98222408717209e-56	0.393021	0.833	0.636	8.35170223732658e-52	2	NR4A2	Activated_CD8_Tcells
8.22620747935678e-55	0.298208	0.639	0.389	1.37895915976458e-50	2	HAVCR2	Activated_CD8_Tcells
2.61917994938909e-54	0.313791	0.711	0.506	4.39053134916094e-50	2	RAB27A	Activated_CD8_Tcells
1.08410899755916e-48	0.327546	0.679	0.487	1.81729191260841e-44	2	GBP2	Activated_CD8_Tcells
1.74060183486334e-48	0.324011	0.61	0.388	2.91777085578142e-44	2	PRDM1	Activated_CD8_Tcells
3.03436672736827e-47	0.291454	0.971	0.876	5.08650894508742e-43	2	NKG7	Activated_CD8_Tcells
1.09876206035995e-46	0.334921	0.748	0.588	1.84185484178139e-42	2	RNF19A	Activated_CD8_Tcells
5.26731877316216e-43	0.256759	0.343	0.167	8.82960645945173e-39	2	TNIP3	Activated_CD8_Tcells
3.11269362812748e-42	0.27313	0.417	0.229	5.21780832883009e-38	2	PHLDA1	Activated_CD8_Tcells
9.15442371648345e-42	0.259114	0.973	0.903	1.53455604759412e-37	2	CD2	Activated_CD8_Tcells
2.63199063079999e-41	0.303725	0.705	0.54	4.41200589441003e-37	2	LBH	Activated_CD8_Tcells
5.08373458028416e-40	0.27412	0.785	0.609	8.52186427693035e-36	2	LYST	Activated_CD8_Tcells
5.50494249978181e-40	0.273881	0.395	0.22	9.22793511238425e-36	2	RILPL2	Activated_CD8_Tcells
7.31139142976864e-38	0.250975	0.847	0.684	1.22560854537212e-33	2	CD8A	Activated_CD8_Tcells
3.23357147512649e-37	0.291955	0.74	0.609	5.42043586375454e-33	2	SOD1	Activated_CD8_Tcells
7.18244244003134e-35	0.310106	0.527	0.36	1.20399282622245e-30	2	ARID5B	Activated_CD8_Tcells
1.37648461006283e-34	0.321294	0.548	0.376	2.30740115184833e-30	2	CREM	Activated_CD8_Tcells
1.2887351800676e-32	0.257443	0.681	0.514	2.16030678234731e-28	2	CBLB	Activated_CD8_Tcells
2.09216429398205e-31	0.265488	0.727	0.556	3.50709500600211e-27	2	ID2	Activated_CD8_Tcells
4.39243908078223e-31	0.269209	0.668	0.535	7.36304563111526e-27	2	PTPN7	Activated_CD8_Tcells
6.22265381208675e-31	0.289653	0.649	0.484	1.0431034585201e-26	2	KLRD1	Activated_CD8_Tcells
1.2872654304236e-29	0.429576	0.607	0.433	2.15784304101908e-25	2	GZMB	Activated_CD8_Tcells
6.5439150728663e-28	0.252208	0.413	0.26	1.09695648366458e-23	2	CRTAM	Activated_CD8_Tcells
0	1.81103	0.901	0.185	0	3	GNLY	Cytotoxic_CD8_Tcells
3.22641573268638e-94	0.777461	0.771	0.427	5.40844069270217e-90	3	GZMB	Cytotoxic_CD8_Tcells
6.23892508606327e-52	0.580939	0.647	0.387	1.04583101217679e-47	3	LGALS1	Cytotoxic_CD8_Tcells
1.3549311516332e-47	0.412256	0.786	0.575	2.27127108948273e-43	3	PRF1	Cytotoxic_CD8_Tcells
2.26099001120273e-43	0.381538	0.981	0.954	3.79009755577913e-39	3	GAPDH	Cytotoxic_CD8_Tcells
3.83307623852028e-36	0.33031	0.814	0.629	6.42538569863154e-32	3	CD63	Cytotoxic_CD8_Tcells
9.71860408074789e-35	0.314851	0.989	0.929	1.62912960205577e-30	3	CCL5	Cytotoxic_CD8_Tcells
1.90584828255638e-34	0.327899	0.957	0.882	3.19477347604926e-30	3	NKG7	Cytotoxic_CD8_Tcells
5.72133963178014e-32	0.354898	0.918	0.825	9.59068162475304e-28	3	S100A4	Cytotoxic_CD8_Tcells
3.42197588567069e-31	0.352643	0.63	0.414	5.73625817714978e-27	3	GZMH	Cytotoxic_CD8_Tcells
3.48005096266758e-26	0.34056	0.693	0.526	5.83360942871967e-22	3	ITGB1	Cytotoxic_CD8_Tcells
1.65893768597534e-25	0.373167	0.954	0.881	2.78087724300046e-21	3	NEAT1	Cytotoxic_CD8_Tcells
1.46514089602431e-24	0.297026	0.904	0.826	2.45601568400555e-20	3	S100A6	Cytotoxic_CD8_Tcells
1.45883483509519e-19	0.262612	0.895	0.797	2.44544483407006e-15	3	VIM	Cytotoxic_CD8_Tcells
2.29951494748971e-17	0.264042	0.921	0.871	3.854676906477e-13	3	CD52	Cytotoxic_CD8_Tcells
3.88941833071068e-16	0.360536	0.316	0.196	6.51983194777032e-12	3	A2M	Cytotoxic_CD8_Tcells
0.0029973	0.266495	0.457	0.422	1	3	SELENOW	Cytotoxic_CD8_Tcells
0	1.35613	0.845	0.055	0	4	TYROBP	NK
0	1.1338	0.74	0.057	0	4	FCER1G	NK
0	1.07457	0.697	0.039	0	4	TRDC	NK
0	1.07239	0.638	0.067	0	4	KLRB1	NK
0	0.688427	0.483	0.012	0	4	KLRF1	NK
0	0.360684	0.29	0.003	0	4	NCAM1	NK
4.71953516089497e-269	2.05293	0.901	0.212	7.91135679020824e-265	4	GNLY	NK
7.8175430055438e-215	1.24389	0.651	0.109	1.31045473401931e-210	4	XCL1	NK
2.16169736372786e-198	0.681739	0.534	0.074	3.62365329081701e-194	4	PLAC8	NK
3.67409048621939e-164	0.287342	0.26	0.018	6.15887788204956e-160	4	SH2D1B	NK
1.09026538735595e-156	0.481294	0.442	0.063	1.82761186882478e-152	4	PTGDR	NK
1.76733440033978e-155	0.977536	0.614	0.13	2.96258265528957e-151	4	XCL2	NK
5.71282919011273e-153	0.393685	0.375	0.045	9.57641557138596e-149	4	CD300A	NK
1.19330194072078e-149	0.588622	0.63	0.141	2.00033204323024e-145	4	MATK	NK
9.17347924952107e-131	0.276206	0.268	0.026	1.53775032659722e-126	4	FGR	NK
1.55083460366294e-115	0.324331	0.33	0.046	2.59966404612019e-111	4	CXXC5	NK
1.17905240648147e-113	0.290366	0.3	0.038	1.97644554898489e-109	4	C1orf162	NK
1.34396732078218e-102	0.25305	0.271	0.034	2.25289241982718e-98	4	LAT2	NK
7.16330755989429e-102	0.462042	0.391	0.074	1.20078524626508e-97	4	CEBPD	NK
1.39644727296598e-97	0.69214	0.697	0.253	2.34086456367287e-93	4	HOPX	NK
5.86549093999326e-97	0.431722	0.483	0.116	9.83232246271069e-93	4	TXK	NK
5.57696688576751e-96	0.669688	0.488	0.117	9.34866959061207e-92	4	KLRC1	NK
6.17909605323593e-92	1.01751	0.469	0.123	1.03580187140394e-87	4	AREG	NK
1.9125476091913e-84	1.14722	0.826	0.439	3.20600355728738e-80	4	FOS	NK
3.24230136337721e-81	0.729223	0.874	0.549	5.43506977542921e-77	4	CTSW	NK
6.61113244514042e-78	0.663888	0.895	0.486	1.10822413177889e-73	4	KLRD1	NK
3.93230249801978e-77	0.536543	0.472	0.137	6.59171867743055e-73	4	IFITM3	NK
1.78824707682613e-75	0.804761	0.818	0.479	2.99763857488364e-71	4	IER2	NK
2.79815550210183e-71	0.262948	0.287	0.054	4.6905480681733e-67	4	MYBL1	NK
7.87207835506914e-71	0.684216	0.609	0.242	1.31959649466024e-66	4	GADD45B	NK
1.90935245401758e-62	0.629744	0.903	0.671	3.20064751866967e-58	4	IFITM2	NK
1.19869473591892e-50	0.443673	0.381	0.118	2.00937198582089e-46	4	TNFRSF18	NK
4.61684081590275e-49	0.579372	0.483	0.192	7.73921025969778e-45	4	SELL	NK
7.42647962619401e-48	0.836886	0.681	0.419	1.2449007797389e-43	4	NFKBIA	NK
1.77415363197647e-46	0.252913	0.298	0.083	2.97401373328215e-42	4	PTPN12	NK
1.99810459993985e-45	0.412053	0.576	0.278	3.34942274087917e-41	4	EFHD2	NK
1.62765990860273e-42	0.434071	0.598	0.305	2.72844630479075e-38	4	XBP1	NK
1.1609258557058e-40	0.3835	0.997	0.981	1.94606001191963e-36	4	RPL3	NK
8.97859565795886e-39	0.36797	0.394	0.15	1.50508199014364e-34	4	NR4A1	NK
1.16997567945657e-38	0.339032	0.424	0.169	1.96123023147305e-34	4	MAP3K8	NK
5.13622288660019e-38	0.35677	0.279	0.085	8.60985042480789e-34	4	FCGR3A	NK
2.95303228540697e-31	0.5205	0.547	0.305	4.9501680200277e-27	4	CMC1	NK
1.50173644138097e-30	0.456933	0.643	0.417	2.51736079668692e-26	4	IL2RB	NK
2.40508340167978e-29	0.371057	0.922	0.779	4.03164130623581e-25	4	EEF1B2	NK
4.19816397570867e-28	0.257028	1	0.999	7.03738227248044e-24	4	RPL10	NK
1.50446194241542e-26	0.510913	0.587	0.35	2.52192955407098e-22	4	FOSB	NK
1.09664018044952e-25	0.308091	0.448	0.224	1.83829793448752e-21	4	PLEK	NK
6.94460922111242e-25	0.34754	0.81	0.653	1.16412484373508e-20	4	JAK1	NK
1.12762898651349e-24	0.369574	0.676	0.461	1.89024447009256e-20	4	GSTP1	NK
1.1253284519128e-23	0.694185	0.601	0.403	1.88638808394142e-19	4	IFITM1	NK
2.81389311512793e-23	0.319613	0.472	0.249	4.71692902888896e-19	4	KLF2	NK
4.05391488494291e-23	0.40093	0.643	0.458	6.79557752162979e-19	4	CD247	NK
6.33564272874984e-23	0.277848	0.327	0.145	1.06204379062034e-18	4	NFKBID	NK
7.85843246426018e-23	0.268455	1	0.998	1.31730903398393e-18	4	TPT1	NK
2.53140369898023e-22	0.417025	0.82	0.649	4.24339202060056e-18	4	TXNIP	NK
1.55313380722898e-21	0.259033	0.995	0.995	2.60351820105794e-17	4	RPS23	NK
1.08974858457827e-20	0.464593	0.622	0.442	1.82674555232855e-16	4	BTG2	NK
1.5834645722539e-20	0.338986	0.842	0.681	2.65436166246922e-16	4	CD7	NK
4.41644655070169e-19	0.287086	1	1	7.40328935294125e-15	4	EEF1A1	NK
1.40640087278794e-17	0.374094	0.665	0.488	2.35754978305443e-13	4	REL	NK
1.52469469082331e-17	0.338586	0.96	0.884	2.55584571022712e-13	4	NKG7	NK
3.74987849970909e-17	0.338016	0.421	0.234	6.28592132906234e-13	4	IL7R	NK
2.02341231011623e-16	0.274768	0.976	0.941	3.39184605544784e-12	4	BTG1	NK
4.6988630155023e-16	0.337697	0.673	0.496	7.8767040728865e-12	4	DUSP1	NK
8.53421952611775e-16	0.299605	0.512	0.342	1.43059121916312e-11	4	PPP1R15A	NK
3.21708530267476e-15	0.31634	0.737	0.591	5.3928000928737e-11	4	CD69	NK
5.81271834346005e-15	0.259173	0.568	0.383	9.74385975914208e-11	4	TAGLN2	NK
6.81082550240024e-15	0.415674	0.389	0.245	1.14169867896735e-10	4	CLIC3	NK
2.85728861125153e-13	0.390339	0.609	0.448	4.78967289904094e-09	4	GZMB	NK
5.59125245970105e-13	0.260905	0.389	0.242	9.37261649819687e-09	4	AC020916.1	NK
1.32054456915818e-12	0.260727	0.496	0.319	2.21362886127986e-08	4	LTB	NK
8.05139635258526e-11	0.283209	0.794	0.705	1.34965557058387e-06	4	JUNB	NK
2.14211311351129e-10	0.25204	0.598	0.494	3.59082421217898e-06	4	EIF3G	NK
4.16253696225954e-10	0.256934	0.343	0.217	6.97766070983567e-06	4	PLCG2	NK
1.19076388689473e-09	0.395119	0.517	0.415	1.99607750360164e-05	4	ZFP36	NK
7.51184629914636e-07	0.275038	0.686	0.588	0.0125921	4	PRF1	NK
1.40211258201362e-06	0.270441	0.751	0.675	0.0235036	4	MT-ND4L	NK
2.55733613935756e-06	0.281485	0.536	0.439	0.0428686	4	MT-ATP8	NK
