## Supplemental Tables for "NK cells contribute to resistance to anti-PD1 therapy in immune-excluded melanomas": Table_S5_Macrophages_reclustered_markers.xlsx

### Sheet: Macro_subset_markers
p_val	avg_logFC	pct.1	pct.2	p_val_adj	cluster	gene	Cell Annotation
4.14183347899316e-77	0.820988	1	0.968	6.44842054344445e-73	0	FOS	Macrophages_CCL3
1.01832930350018e-73	0.770599	0.963	0.814	1.58543689261943e-69	0	CD83	Macrophages_CCL3
2.11680116901527e-73	1.2798	0.941	0.815	3.29564774003988e-69	0	CCL3	Macrophages_CCL3
2.44959699033633e-67	1.38293	0.832	0.561	3.81377755425463e-63	0	CCL3L1	Macrophages_CCL3
5.71730707059358e-65	0.878048	0.98	0.863	8.90127537820715e-61	0	IER3	Macrophages_CCL3
5.27084005244642e-62	0.744114	0.97	0.854	8.20617087765383e-58	0	IER2	Macrophages_CCL3
4.41554327182659e-61	0.816585	0.933	0.7	6.87455931990682e-57	0	EGR1	Macrophages_CCL3
6.58644702079472e-55	1.15524	0.907	0.749	1.02544393666753e-50	0	CCL4	Macrophages_CCL3
1.90648480864706e-53	0.70471	0.963	0.864	2.96820619858261e-49	0	GADD45B	Macrophages_CCL3
1.19819224936496e-51	0.80442	0.876	0.675	1.86546551303631e-47	0	ATF3	Macrophages_CCL3
1.40517533086817e-49	0.617805	0.988	0.896	2.18771747262865e-45	0	FOSB	Macrophages_CCL3
2.08626821641025e-49	0.664093	0.988	0.926	3.24811098612912e-45	0	JUN	Macrophages_CCL3
1.26249086648108e-47	0.585891	0.939	0.841	1.9655720300244e-43	0	PPP1R15A	Macrophages_CCL3
2.1739012990655e-47	0.546685	0.986	0.919	3.38454693251507e-43	0	DUSP1	Macrophages_CCL3
2.01746869804076e-45	1.15751	0.779	0.547	3.14099701597966e-41	0	CCL4L2	Macrophages_CCL3
5.73044297124776e-45	1.28884	0.698	0.464	8.92172666193565e-41	0	IL1B	Macrophages_CCL3
1.05535526416965e-41	0.740475	0.968	0.904	1.64308261078573e-37	0	NFKBIA	Macrophages_CCL3
4.64750963372014e-38	0.579015	0.866	0.677	7.23570774873889e-34	0	NFKBIZ	Macrophages_CCL3
3.96270865438484e-37	0.534652	0.917	0.767	6.16954110401176e-33	0	BTG2	Macrophages_CCL3
1.05708635750726e-36	0.708207	0.888	0.763	1.64577775000306e-32	0	DNAJB1	Macrophages_CCL3
2.75334322413456e-35	0.49666	0.963	0.914	4.28668006565509e-31	0	NAMPT	Macrophages_CCL3
3.30620960102091e-33	0.549845	0.945	0.8	5.14743772782945e-29	0	NR4A2	Macrophages_CCL3
4.12405196116506e-31	0.382607	0.994	0.95	6.42073649833789e-27	0	PNRC1	Macrophages_CCL3
1.97311850632997e-28	0.575879	0.611	0.366	3.07194820250512e-24	0	EGR2	Macrophages_CCL3
1.73318011713379e-26	0.608374	0.925	0.842	2.6983881243656e-22	0	HSPA1A	Macrophages_CCL3
1.95535034835445e-26	0.55205	0.708	0.49	3.04428495735304e-22	0	AC007952.4	Macrophages_CCL3
7.43741803003187e-26	0.342227	0.976	0.927	1.15793161309566e-21	0	MCL1	Macrophages_CCL3
1.62319709308192e-25	0.435779	0.976	0.916	2.52715555421925e-21	0	JUNB	Macrophages_CCL3
5.7527049849185e-25	0.567699	0.566	0.336	8.95638639101961e-21	0	NR4A3	Macrophages_CCL3
9.4723644737911e-25	0.486404	0.744	0.567	1.47475242492454e-20	0	NR4A1	Macrophages_CCL3
9.78002528309341e-25	0.394388	1	1	1.52265213632481e-20	0	HSP90AA1	Macrophages_CCL3
1.46610796377345e-24	0.598686	0.546	0.323	2.28258348879888e-20	0	DUSP2	Macrophages_CCL3
1.87517445760836e-24	0.560847	0.706	0.524	2.91945911305045e-20	0	PHACTR1	Macrophages_CCL3
3.04042674045536e-24	0.371432	0.994	0.995	4.73364039221495e-20	0	H3F3B	Macrophages_CCL3
5.12575121701504e-24	0.509474	0.59	0.374	7.98028206977072e-20	0	ATP2B1-AS1	Macrophages_CCL3
3.90042112139731e-23	0.546384	0.872	0.744	6.07256564390348e-19	0	ZFP36	Macrophages_CCL3
8.00388451530877e-23	0.50101	0.919	0.846	1.24612478018842e-18	0	SGK1	Macrophages_CCL3
2.96251805490872e-22	0.329785	0.963	0.929	4.61234435968739e-18	0	JUND	Macrophages_CCL3
4.37523447858197e-22	0.380711	1	0.992	6.81180255970427e-18	0	HLA-DPB1	Macrophages_CCL3
6.42492790212071e-22	0.512777	0.564	0.357	1.00029702508117e-17	0	AC020916.1	Macrophages_CCL3
4.34921176246841e-21	0.548869	0.412	0.206	6.77128779298706e-17	0	PTGS2	Macrophages_CCL3
1.3132652074569e-20	0.67064	0.598	0.41	2.04462260148965e-16	0	TNF	Macrophages_CCL3
4.68652356298678e-20	0.555336	0.633	0.47	7.29644853521411e-16	0	TCOF1	Macrophages_CCL3
1.21610845435397e-19	0.674782	0.671	0.507	1.8933592525837e-15	0	CXCL3	Macrophages_CCL3
2.88432445721557e-19	0.580607	0.785	0.66	4.49060474743892e-15	0	TNFAIP3	Macrophages_CCL3
8.76874024917233e-19	0.417967	0.495	0.296	1.36520516939364e-14	0	ARL5B	Macrophages_CCL3
1.3831098726591e-18	0.447925	0.657	0.507	2.15336376074295e-14	0	KDM6B	Macrophages_CCL3
8.77350324320789e-18	0.306887	0.998	0.995	1.36594671993504e-13	0	HLA-DPA1	Macrophages_CCL3
1.33664157546389e-17	0.421971	0.363	0.189	2.08101726883973e-13	0	PMAIP1	Macrophages_CCL3
6.64574804544876e-17	0.422082	0.602	0.427	1.03467651319592e-12	0	OLR1	Macrophages_CCL3
1.41045527269289e-15	0.667724	0.639	0.495	2.19593781405556e-11	0	GPR183	Macrophages_CCL3
1.96282318442587e-15	0.6577	0.686	0.555	3.05591941583264e-11	0	CXCL2	Macrophages_CCL3
2.40218003888032e-15	0.38822	0.452	0.273	3.73995410253277e-11	0	EGR3	Macrophages_CCL3
5.74082221181516e-15	0.371476	0.377	0.213	8.93788610157503e-11	0	AC245014.3	Macrophages_CCL3
1.12963840872225e-14	0.329721	0.667	0.517	1.75873403853967e-10	0	NFKBID	Macrophages_CCL3
1.85057019515514e-14	0.414813	0.675	0.527	2.88115273683704e-10	0	KLF2	Macrophages_CCL3
3.693508683851e-14	0.554765	0.491	0.34	5.75042366988762e-10	0	C3	Macrophages_CCL3
1.17360685780955e-13	0.372977	0.452	0.3	1.82718851692369e-09	0	TSC22D2	Macrophages_CCL3
1.35214393031842e-13	0.396391	0.418	0.267	2.10515288511275e-09	0	NSUN6	Macrophages_CCL3
2.81973913717502e-13	0.332118	0.929	0.875	4.39005186266779e-09	0	BTG1	Macrophages_CCL3
6.28216576795975e-13	0.466087	0.684	0.601	9.78070388413654e-09	0	BCL2A1	Macrophages_CCL3
1.66298017179876e-12	0.346198	0.576	0.425	2.58909382947349e-08	0	IER5	Macrophages_CCL3
1.71173990089451e-12	0.345868	0.663	0.52	2.66500785170267e-08	0	POU2F2	Macrophages_CCL3
4.26571112923421e-12	0.451694	0.653	0.528	6.64128565710474e-08	0	HSPA1B	Macrophages_CCL3
4.99771280254946e-12	0.693474	0.556	0.43	7.78093906228926e-08	0	CXCL8	Macrophages_CCL3
1.86826881480616e-10	0.381908	0.799	0.759	2.90870771777171e-06	0	HSPH1	Macrophages_CCL3
3.66694399393403e-10	0.411645	0.953	0.959	5.70906510415588e-06	0	KLF6	Macrophages_CCL3
5.65666817888287e-10	0.60505	0.333	0.208	8.80686668770274e-06	0	HES1	Macrophages_CCL3
6.37220313081601e-10	0.3618	0.586	0.476	9.92088305436745e-06	0	KLF4	Macrophages_CCL3
6.63662418998999e-10	0.300567	0.832	0.775	1.03325602013954e-05	0	TRA2B	Macrophages_CCL3
9.41500220195211e-10	0.307785	0.637	0.548	1.46582169282192e-05	0	SELENOK	Macrophages_CCL3
2.78117571471081e-09	0.337304	0.564	0.435	4.33001247023326e-05	0	CXCR4	Macrophages_CCL3
3.19170061015757e-08	0.332221	0.592	0.478	0.000496916	0	INTS6	Macrophages_CCL3
3.22802106514744e-08	0.37674	0.736	0.692	0.000502571	0	RGS1	Macrophages_CCL3
1.42977609465302e-06	0.360893	0.456	0.361	0.0222602	0	PRDM1	Macrophages_CCL3
2.33933230607101e-06	0.306663	0.69	0.633	0.0364211	0	ZNF331	Macrophages_CCL3
7.57264365196342e-128	1.31844	0.967	0.667	1.17898489017418e-123	1	GBP1	Macrophages_CXCL9
4.80081531329126e-106	1.21322	0.886	0.475	7.47438936126316e-102	1	GBP5	Macrophages_CXCL9
2.88846810565333e-104	1.74129	0.694	0.198	4.49705599369167e-100	1	CXCL10	Macrophages_CXCL9
2.35858094760379e-99	0.876841	0.975	0.761	3.67207467732433e-95	1	VAMP5	Macrophages_CXCL9
4.67309366243726e-97	0.949163	0.934	0.586	7.27553952304858e-93	1	GBP4	Macrophages_CXCL9
6.25197350383869e-96	0.77801	0.911	0.525	9.73369754812646e-92	1	TAP1	Macrophages_CXCL9
3.77801639477606e-93	1.53023	0.808	0.359	5.88199372502686e-89	1	CXCL9	Macrophages_CXCL9
9.48442170582889e-92	0.828796	0.909	0.552	1.4766296153805e-87	1	RARRES3	Macrophages_CXCL9
1.12411979421585e-91	0.763437	0.994	0.9	1.75014210761466e-87	1	PSME2	Macrophages_CXCL9
3.03551551464061e-89	0.850563	0.915	0.539	4.72599410474397e-85	1	WARS	Macrophages_CXCL9
2.04060469267795e-86	0.726332	0.998	0.888	3.1770174460303e-82	1	STAT1	Macrophages_CXCL9
8.12195031593878e-84	0.978587	0.924	0.589	1.26450644468851e-79	1	TNFSF10	Macrophages_CXCL9
1.73657110593218e-80	0.762036	0.663	0.22	2.70366755482581e-76	1	ANKRD22	Macrophages_CXCL9
3.25202583815323e-80	0.857393	0.952	0.754	5.06307902742076e-76	1	SNX10	Macrophages_CXCL9
8.98473878268068e-79	0.622338	0.554	0.142	1.39883398107556e-74	1	GCH1	Macrophages_CXCL9
3.06395592720907e-78	0.665495	0.771	0.338	4.7702729830718e-74	1	CD38	Macrophages_CXCL9
3.13781251403843e-78	0.489116	1	1	4.88526030310643e-74	1	HLA-B	Macrophages_CXCL9
3.76904847583673e-78	0.490051	1	1	5.8680315720302e-74	1	HLA-A	Macrophages_CXCL9
2.24671425872174e-76	0.594668	1	0.976	3.49790942940388e-72	1	TYMP	Macrophages_CXCL9
3.61166154410735e-76	0.623912	0.996	0.91	5.62299585802073e-72	1	LAP3	Macrophages_CXCL9
3.30842492507866e-74	0.439105	1	1	5.15088676585497e-70	1	B2M	Macrophages_CXCL9
3.41087595601253e-74	1.06674	0.959	0.763	5.31039277591591e-70	1	MT2A	Macrophages_CXCL9
3.58250335222177e-72	0.858625	0.775	0.366	5.57759946907408e-68	1	IFIT3	Macrophages_CXCL9
3.68677800182236e-72	0.953269	0.909	0.618	5.73994467103723e-68	1	ISG15	Macrophages_CXCL9
1.84692579813641e-70	0.847434	0.816	0.432	2.87547877511858e-66	1	IL4I1	Macrophages_CXCL9
1.75564066146759e-69	0.609856	0.95	0.721	2.7333569458389e-65	1	PSMB9	Macrophages_CXCL9
3.03694319608464e-68	0.581039	0.746	0.337	4.72821686198417e-64	1	PSTPIP2	Macrophages_CXCL9
2.47752774903895e-67	0.533754	1	0.999	3.85726295247875e-63	1	HLA-C	Macrophages_CXCL9
8.1023553363612e-66	0.680985	0.977	0.835	1.26145570231808e-61	1	SERPING1	Macrophages_CXCL9
3.10374571065041e-64	0.399592	1	1	4.83222169691163e-60	1	TMSB10	Macrophages_CXCL9
1.96683419783923e-63	0.823491	0.919	0.654	3.0621641626159e-59	1	IFI6	Macrophages_CXCL9
2.35253861666318e-63	0.552868	0.99	0.97	3.6626673722829e-59	1	RNF213	Macrophages_CXCL9
2.49357042549532e-62	0.4995	0.998	0.997	3.88223979545366e-58	1	SRGN	Macrophages_CXCL9
6.13578737000443e-62	0.749407	0.698	0.31	9.5528073563599e-58	1	SLAMF7	Macrophages_CXCL9
1.2431115482297e-60	0.667344	0.746	0.36	1.93540036943883e-56	1	CALHM6	Macrophages_CXCL9
5.76586643790345e-60	0.595892	0.605	0.226	8.97687745717188e-56	1	TGM2	Macrophages_CXCL9
1.61985216657769e-59	0.654515	0.851	0.457	2.52194783814481e-55	1	IFI44L	Macrophages_CXCL9
1.33203909762021e-56	0.58662	0.998	0.994	2.07385167108491e-52	1	PRDX1	Macrophages_CXCL9
1.81821157334999e-56	0.640773	0.663	0.308	2.83077359854861e-52	1	APOL3	Macrophages_CXCL9
4.1485556815751e-56	0.668959	0.853	0.56	6.45888634064427e-52	1	ATF5	Macrophages_CXCL9
1.9354662281623e-55	0.565488	0.893	0.621	3.01332737062588e-51	1	SAMD9L	Macrophages_CXCL9
2.21942976977802e-54	0.52448	0.909	0.656	3.4554302085674e-50	1	GBP2	Macrophages_CXCL9
8.00232540474209e-54	0.455403	0.426	0.111	1.2458820422643e-49	1	ISG20	Macrophages_CXCL9
9.16498746551693e-54	0.492391	0.936	0.702	1.42689689850633e-49	1	EPSTI1	Macrophages_CXCL9
6.22706885240255e-53	0.597414	0.919	0.647	9.69492349630554e-49	1	LY6E	Macrophages_CXCL9
7.79203509177334e-50	0.473125	0.99	0.988	1.21314194343819e-45	1	C1QC	Macrophages_CXCL9
8.65393185128313e-50	0.41514	0.994	0.981	1.34733064992627e-45	1	C1QB	Macrophages_CXCL9
1.54023269861054e-48	0.449495	0.855	0.558	2.39798828846675e-44	1	UBE2L6	Macrophages_CXCL9
1.48690767123901e-47	0.567083	0.725	0.413	2.31496655335201e-43	1	MYOF	Macrophages_CXCL9
2.2488245426984e-47	0.675406	0.438	0.138	3.50119493052714e-43	1	RSAD2	Macrophages_CXCL9
3.37387681854397e-46	0.47605	0.975	0.862	5.2527888187911e-42	1	PLEKHO1	Macrophages_CXCL9
6.35575582977751e-45	0.49541	0.424	0.133	9.8952762513806e-41	1	SOCS1	Macrophages_CXCL9
2.68211098484903e-44	0.633679	0.928	0.757	4.17577859231146e-40	1	IRF1	Macrophages_CXCL9
2.8675720519585e-44	0.386423	0.994	0.991	4.46452292769418e-40	1	C1QA	Macrophages_CXCL9
1.87197242709567e-43	0.424852	0.725	0.394	2.91447387174525e-39	1	IFI35	Macrophages_CXCL9
5.79739778975708e-42	0.416802	0.764	0.435	9.0259686188728e-38	1	SMCO4	Macrophages_CXCL9
1.51686626048837e-41	0.403081	0.981	0.897	2.36160908095434e-37	1	TNFSF13B	Macrophages_CXCL9
6.19378672203301e-41	0.372598	0.994	0.939	9.6431065475332e-37	1	PDIA3	Macrophages_CXCL9
8.84843863116236e-41	0.323776	0.424	0.136	1.37761341048567e-36	1	HAPLN3	Macrophages_CXCL9
1.53558077349299e-40	0.449924	0.781	0.47	2.39074570625124e-36	1	PPA1	Macrophages_CXCL9
1.40099108085569e-39	0.327594	1	0.998	2.18120301378422e-35	1	FCER1G	Macrophages_CXCL9
2.85913988387862e-39	0.479592	0.903	0.679	4.45139488521063e-35	1	XAF1	Macrophages_CXCL9
3.677065042477e-39	0.607592	0.804	0.523	5.72482256463244e-35	1	MX1	Macrophages_CXCL9
6.09598190940938e-39	0.516848	0.986	0.888	9.49083423475947e-35	1	IFITM3	Macrophages_CXCL9
9.06748404199645e-39	0.452026	0.835	0.577	1.41171659049843e-34	1	HLA-F	Macrophages_CXCL9
9.64189736777277e-39	0.460324	0.998	0.992	1.50114700118854e-34	1	CTSC	Macrophages_CXCL9
2.29260025849518e-38	0.343651	0.979	0.885	3.56934934245115e-34	1	TAPBP	Macrophages_CXCL9
2.40688408715793e-38	0.676245	0.612	0.31	3.74727783529618e-34	1	IFIT2	Macrophages_CXCL9
2.74632432730754e-38	0.408777	0.979	0.882	4.27575234518511e-34	1	LYN	Macrophages_CXCL9
4.20434524892445e-37	1.04407	0.479	0.201	6.54574511805047e-33	1	S100A8	Macrophages_CXCL9
7.51353721740361e-37	0.490912	0.684	0.394	1.16978260937757e-32	1	IFIH1	Macrophages_CXCL9
1.18252841907351e-36	0.401961	0.924	0.757	1.84107849565555e-32	1	LGALS3BP	Macrophages_CXCL9
2.18431839899472e-36	0.341388	0.44	0.16	3.40076531539488e-32	1	APOL4	Macrophages_CXCL9
3.64336689698573e-36	0.393223	0.775	0.513	5.67235792191708e-32	1	STAT2	Macrophages_CXCL9
6.12601526375275e-36	0.430724	0.994	0.943	9.53759316413665e-32	1	FGL2	Macrophages_CXCL9
9.78209883822693e-36	0.888537	0.717	0.46	1.52297496812355e-31	1	FN1	Macrophages_CXCL9
3.49577581931204e-35	0.329671	0.979	0.945	5.44257337308691e-31	1	POMP	Macrophages_CXCL9
3.54448310974273e-35	0.337767	0.967	0.837	5.51840575355845e-31	1	FCGR1A	Macrophages_CXCL9
4.44188959521482e-35	0.341866	0.337	0.099	6.91557791078995e-31	1	CD274	Macrophages_CXCL9
6.24836970232963e-35	0.315409	0.477	0.195	9.72808678955701e-31	1	AIM2	Macrophages_CXCL9
8.77140544423973e-35	0.335007	0.926	0.714	1.36562011361368e-30	1	CNDP2	Macrophages_CXCL9
1.09079411008219e-34	0.335865	0.992	0.967	1.69825734998696e-30	1	GRB2	Macrophages_CXCL9
2.00143567127242e-34	0.378269	0.919	0.701	3.11603519660403e-30	1	PSMB8	Macrophages_CXCL9
2.93179618744807e-34	0.32516	0.471	0.197	4.56451348423791e-30	1	ASCL2	Macrophages_CXCL9
3.07493999930165e-34	0.37666	0.688	0.397	4.78737408491274e-30	1	SECTM1	Macrophages_CXCL9
4.21824117712321e-34	0.383487	0.994	0.969	6.56737968866312e-30	1	FCGR3A	Macrophages_CXCL9
1.25867404393737e-33	0.399919	0.833	0.613	1.95962961900609e-29	1	SP110	Macrophages_CXCL9
1.61174740435264e-33	0.410338	0.69	0.4	2.50932953383663e-29	1	CD48	Macrophages_CXCL9
2.83188125913396e-33	0.387926	0.812	0.578	4.40895593234567e-29	1	DYNLT1	Macrophages_CXCL9
7.22880687059526e-33	0.387706	0.748	0.476	1.12545294168298e-28	1	ADGRE5	Macrophages_CXCL9
9.41358386628585e-33	0.485205	1	0.995	1.46560087214204e-28	1	GLUL	Macrophages_CXCL9
9.5290056412511e-32	0.376981	0.901	0.702	1.48357088828638e-27	1	APOL6	Macrophages_CXCL9
1.1016464906324e-31	0.386597	0.89	0.691	1.71515342126559e-27	1	BAZ1A	Macrophages_CXCL9
4.37023054072044e-31	0.380451	0.579	0.302	6.80401192884765e-27	1	IL18BP	Macrophages_CXCL9
7.30008749847391e-31	0.336683	0.756	0.501	1.1365506226374e-26	1	SQOR	Macrophages_CXCL9
8.82011139950517e-31	0.42492	0.986	0.925	1.37320314378896e-26	1	PARP14	Macrophages_CXCL9
9.37718764819702e-31	0.379504	0.519	0.252	1.45993434494779e-26	1	OAS3	Macrophages_CXCL9
1.79307281031223e-30	0.387524	0.638	0.353	2.79163505837511e-26	1	OAS2	Macrophages_CXCL9
2.21938428097083e-30	0.43298	0.362	0.131	3.45535938704349e-26	1	LAG3	Macrophages_CXCL9
4.17072484144562e-30	0.344698	0.872	0.65	6.49340150564669e-26	1	SLAMF8	Macrophages_CXCL9
2.45453647276646e-29	0.34282	0.566	0.299	3.8214678344501e-25	1	APOL1	Macrophages_CXCL9
2.78394059878692e-29	0.306	0.973	0.903	4.33431711825135e-25	1	PSME1	Macrophages_CXCL9
3.09263819825097e-29	0.340006	0.961	0.874	4.81492841085693e-25	1	ATOX1	Macrophages_CXCL9
5.25532478962554e-29	0.324539	0.93	0.793	8.182015164968e-25	1	PSMA4	Macrophages_CXCL9
8.22430850846511e-29	0.371848	0.68	0.415	1.28044259168293e-24	1	NR1H3	Macrophages_CXCL9
9.9182589101366e-29	0.369061	0.529	0.279	1.54417372971917e-24	1	RAPGEF2	Macrophages_CXCL9
1.10502932582202e-28	0.32586	0.975	0.821	1.72042015737231e-24	1	GIMAP4	Macrophages_CXCL9
1.73385787701624e-28	0.805815	0.744	0.556	2.69944332872658e-24	1	IFI27	Macrophages_CXCL9
2.02229398422205e-28	0.345211	0.857	0.654	3.14850950403531e-24	1	STOM	Macrophages_CXCL9
5.8061756920505e-28	0.326577	0.837	0.602	9.03963493495342e-24	1	PLSCR1	Macrophages_CXCL9
7.10240837784727e-28	0.443065	0.924	0.755	1.10577396034704e-23	1	SERPINA1	Macrophages_CXCL9
8.27601530582291e-28	0.410657	0.868	0.706	1.28849282296357e-23	1	SCPEP1	Macrophages_CXCL9
1.28288680588324e-27	0.308222	0.525	0.27	1.99732646807962e-23	1	TAP2	Macrophages_CXCL9
1.82676058611413e-27	0.456695	0.674	0.406	2.8440835565211e-23	1	CCND1	Macrophages_CXCL9
2.10542046555668e-27	0.492371	0.465	0.217	3.2779291228252e-23	1	IFIT1	Macrophages_CXCL9
1.71715999572393e-26	0.338801	0.911	0.728	2.67344639734259e-22	1	SLC8A1	Macrophages_CXCL9
1.71853643945541e-26	0.333675	0.798	0.569	2.67558938258812e-22	1	PARP9	Macrophages_CXCL9
2.27084360214815e-26	0.393724	0.56	0.308	3.53547640418446e-22	1	SIGLEC10	Macrophages_CXCL9
4.63460597446359e-26	0.400121	0.643	0.402	7.21561804164237e-22	1	CD40	Macrophages_CXCL9
9.8305714980872e-26	0.316314	0.61	0.354	1.5305216765372e-21	1	JAK2	Macrophages_CXCL9
1.36054283223686e-25	0.36956	0.632	0.388	2.11822913550956e-21	1	CD72	Macrophages_CXCL9
6.1350604851296e-25	0.557207	0.535	0.316	9.55167566929827e-21	1	LRRK2	Macrophages_CXCL9
2.48462343771143e-24	0.321623	0.839	0.622	3.86831023017293e-20	1	LILRB1	Macrophages_CXCL9
8.94675678310317e-24	0.325691	0.711	0.487	1.39292056356133e-19	1	XRN1	Macrophages_CXCL9
3.75768922484374e-23	0.305856	0.698	0.45	5.85034635415923e-19	1	SLC31A2	Macrophages_CXCL9
4.11624412683809e-23	0.308779	0.492	0.259	6.40858048107422e-19	1	IRF7	Macrophages_CXCL9
6.16711298698122e-23	0.311287	0.804	0.603	9.60157820943106e-19	1	ACP2	Macrophages_CXCL9
8.46964588964463e-23	0.48876	0.411	0.195	1.31863916855877e-18	1	IL32	Macrophages_CXCL9
9.89407000757936e-23	0.330971	0.428	0.21	1.54040775948003e-18	1	HERC5	Macrophages_CXCL9
2.07005187575476e-21	0.695579	0.457	0.236	3.22286376536259e-17	1	CCL8	Macrophages_CXCL9
3.07977860466182e-21	0.320158	0.643	0.419	4.79490730959799e-17	1	OAS1	Macrophages_CXCL9
6.63946540006734e-21	0.30009	0.855	0.67	1.03369836813648e-16	1	GPR65	Macrophages_CXCL9
8.42575414639751e-21	1.10693	0.696	0.496	1.31180566305263e-16	1	OGFR	Macrophages_CXCL9
2.68209322227508e-20	0.319634	0.64	0.423	4.17575093776007e-16	1	TRIM22	Macrophages_CXCL9
6.05646200884624e-20	0.319435	0.568	0.355	9.42930570157271e-16	1	PDE4B	Macrophages_CXCL9
7.88470840701871e-20	0.313012	0.983	0.945	1.22757025188874e-15	1	SOD2	Macrophages_CXCL9
1.89633957611517e-19	0.328526	0.574	0.357	2.95241108605371e-15	1	GCNT1	Macrophages_CXCL9
2.37374909856666e-18	0.320848	0.969	0.915	3.69568997155844e-14	1	PLEK	Macrophages_CXCL9
4.02433376041983e-18	0.331917	0.88	0.726	6.26548523159764e-14	1	NCF1	Macrophages_CXCL9
1.7610795455932e-17	0.304183	0.411	0.23	2.74182474453405e-13	1	NT5C3A	Macrophages_CXCL9
3.80732228703112e-17	0.349497	0.882	0.815	5.92762006867876e-13	1	CEBPB	Macrophages_CXCL9
1.86538338934012e-16	0.416211	0.87	0.759	2.90421539886364e-12	1	TXN	Macrophages_CXCL9
2.14674572973824e-16	0.591764	0.386	0.218	3.34226842662946e-12	1	IGKC	Macrophages_CXCL9
3.87101400035763e-16	0.33162	0.426	0.244	6.02678169715679e-12	1	SLC39A8	Macrophages_CXCL9
2.54394448780382e-15	0.531176	0.969	0.95	3.96066717306177e-11	1	CTSL	Macrophages_CXCL9
1.14499561146305e-13	1.11529	0.626	0.495	1.78264366748682e-09	1	CMIP	Macrophages_CXCL9
3.38940071778516e-13	0.440473	0.855	0.703	5.27695797751971e-09	1	SELENOW	Macrophages_CXCL9
3.38988042482624e-13	0.708018	0.915	0.877	5.27770483341197e-09	1	KIF5B	Macrophages_CXCL9
3.79399653152831e-13	0.457816	0.911	0.874	5.90687319993643e-09	1	VMP1	Macrophages_CXCL9
7.47091627541285e-13	0.300309	0.793	0.709	1.16314695491903e-08	1	S100A9	Macrophages_CXCL9
5.57032276121557e-11	0.735309	0.901	0.864	8.67243550693652e-07	1	RBM25	Macrophages_CXCL9
5.78057402660633e-11	0.32409	0.705	0.537	8.9997757020234e-07	1	HLA-DQA2	Macrophages_CXCL9
7.03434501536146e-09	0.374135	0.498	0.35	0.000109518	1	MARCO	Macrophages_CXCL9
4.49315810135046e-08	0.403585	0.696	0.579	0.00069954	1	CCL2	Macrophages_CXCL9
6.07586166277643e-08	0.989727	0.624	0.535	0.000945951	1	ILF3	Macrophages_CXCL9
1.6466706812692e-07	0.378512	0.349	0.245	0.0025637	1	MT1X	Macrophages_CXCL9
0.000414335	0.478468	0.612	0.559	1	1	SPP1	Macrophages_CXCL9
1.17218694674292e-54	0.530792	1	1	1.82497785738405e-50	2	PSAP	Macrophages_PLA2G2D
1.28902499961706e-53	0.524153	1	0.985	2.0068830219038e-49	2	ASAH1	Macrophages_PLA2G2D
5.44656038973354e-52	0.911903	0.571	0.189	8.47974987077614e-48	2	ADAMDEC1	Macrophages_PLA2G2D
2.78129958584719e-51	0.773989	0.523	0.16	4.33020532520549e-47	2	RARRES1	Macrophages_PLA2G2D
1.02023287140306e-50	0.798755	0.635	0.246	1.58840055748742e-46	2	CYP27A1	Macrophages_PLA2G2D
3.4892203947427e-50	0.929469	0.39	0.08	5.43236723257491e-46	2	PLA2G2D	Macrophages_PLA2G2D
1.22604002611071e-49	0.7894	0.997	0.942	1.90882171665176e-45	2	APOE	Macrophages_PLA2G2D
1.21740277590882e-48	0.950848	0.906	0.758	1.89537438181245e-44	2	ACP5	Macrophages_PLA2G2D
9.01537991532806e-48	0.999861	0.994	0.923	1.40360449901743e-43	2	APOC1	Macrophages_PLA2G2D
2.27904129416907e-47	0.50062	1	1	3.54823939089182e-43	2	CTSS	Macrophages_PLA2G2D
1.02862277644491e-46	0.941865	0.984	0.94	1.60146280064708e-42	2	GPNMB	Macrophages_PLA2G2D
1.39647288372107e-44	0.374988	0.348	0.07	2.17416863266533e-40	2	LINC01857	Macrophages_PLA2G2D
7.23558846978296e-39	0.471184	0.987	0.97	1.12650876886051e-34	2	PLD3	Macrophages_PLA2G2D
5.77663407821892e-37	0.64609	0.939	0.723	8.99364159637904e-33	2	FUCA1	Macrophages_PLA2G2D
3.90447619762336e-34	0.932067	0.984	0.987	6.07887899207981e-30	2	LYZ	Macrophages_PLA2G2D
6.52183427850177e-34	0.717147	0.732	0.43	1.01538437881994e-29	2	PLA2G7	Macrophages_PLA2G2D
4.57069775110954e-31	0.559563	0.852	0.6	7.11611932870244e-27	2	DNASE2	Macrophages_PLA2G2D
1.11763706299689e-30	0.726279	0.968	0.911	1.74004914337987e-26	2	LIPA	Macrophages_PLA2G2D
8.25988112308492e-30	0.450604	0.994	0.966	1.28598089205309e-25	2	HLA-DQA1	Macrophages_PLA2G2D
1.9716376583898e-29	0.33591	1	0.999	3.06964267034707e-25	2	GRN	Macrophages_PLA2G2D
7.63549795699205e-29	0.448503	0.497	0.211	1.18877067692409e-24	2	OTOA	Macrophages_PLA2G2D
2.22262885926116e-28	0.501413	0.852	0.594	3.4604108709837e-24	2	ALDH1A1	Macrophages_PLA2G2D
2.0099626066655e-27	0.564393	0.958	0.921	3.12931078231752e-23	2	IGSF6	Macrophages_PLA2G2D
2.48683164566883e-25	0.418115	0.639	0.353	3.8717481891418e-21	2	EPHX1	Macrophages_PLA2G2D
1.79457085166809e-24	0.313909	1	0.973	2.79396735896206e-20	2	HLA-DMB	Macrophages_PLA2G2D
1.14183934142241e-23	0.391304	0.874	0.656	1.77772967066055e-19	2	KCNMA1	Macrophages_PLA2G2D
1.21983638247976e-23	0.521357	0.726	0.491	1.89916326388274e-19	2	LTA4H	Macrophages_PLA2G2D
1.29247869458796e-22	0.620379	0.768	0.526	2.01226007960399e-18	2	NUPR1	Macrophages_PLA2G2D
6.05818410778371e-22	0.351345	0.948	0.825	9.43198683740846e-18	2	ADA2	Macrophages_PLA2G2D
9.6929928516506e-22	0.529301	0.99	0.949	1.50910205707348e-17	2	LGALS3	Macrophages_PLA2G2D
1.30372398425701e-21	0.449355	0.984	0.946	2.02976787108974e-17	2	LGMN	Macrophages_PLA2G2D
2.60850562597072e-21	0.460185	0.587	0.321	4.06118240907382e-17	2	CXCL12	Macrophages_PLA2G2D
3.00073678207012e-21	0.330302	0.994	0.981	4.67184709600497e-17	2	HLA-DQB1	Macrophages_PLA2G2D
9.00964360956789e-21	0.40863	0.442	0.213	1.40271141357363e-16	2	CHCHD6	Macrophages_PLA2G2D
1.429415460844e-20	0.324549	0.555	0.296	2.22545693098803e-16	2	PIK3IP1	Macrophages_PLA2G2D
1.78131069227713e-20	0.414138	0.948	0.84	2.77332261680626e-16	2	GM2A	Macrophages_PLA2G2D
3.88037073536825e-20	1.18561	0.387	0.172	6.04134919789483e-16	2	MMP9	Macrophages_PLA2G2D
4.14762203250258e-19	0.44206	0.694	0.443	6.45743274240327e-15	2	NR1H3	Macrophages_PLA2G2D
2.51348455065305e-18	0.353689	0.448	0.223	3.91324409691174e-14	2	KLHDC8B	Macrophages_PLA2G2D
4.23677866945223e-18	0.405475	0.929	0.891	6.59624071047018e-14	2	ATOX1	Macrophages_PLA2G2D
4.90984158442255e-18	0.406065	0.919	0.793	7.64413236278747e-14	2	CFD	Macrophages_PLA2G2D
1.22737246107831e-17	0.506861	0.848	0.711	1.91089618465281e-13	2	CPM	Macrophages_PLA2G2D
1.28864110117923e-17	0.776493	0.39	0.174	2.00628533042594e-13	2	CCL18	Macrophages_PLA2G2D
4.19880903749813e-17	0.328246	0.439	0.215	6.53712579048084e-13	2	IL32	Macrophages_PLA2G2D
4.71951625097257e-17	0.956289	0.542	0.323	7.34781485113919e-13	2	AC020656.1	Macrophages_PLA2G2D
8.17714431545476e-17	0.420111	1	0.995	1.27309959847315e-12	2	CTSD	Macrophages_PLA2G2D
9.05260613290455e-17	0.344689	0.865	0.721	1.40940024883191e-12	2	AKR1B1	Macrophages_PLA2G2D
1.89166475718473e-16	0.332458	0.955	0.905	2.94513286046091e-12	2	TMEM176B	Macrophages_PLA2G2D
7.5228590712024e-16	0.325458	0.426	0.221	1.1712339287955e-11	2	IL2RG	Macrophages_PLA2G2D
8.51024319767122e-16	0.309705	0.455	0.243	1.32495976344543e-11	2	RAB42	Macrophages_PLA2G2D
1.54273807803485e-15	0.384799	0.877	0.723	2.40188891369246e-11	2	SCPEP1	Macrophages_PLA2G2D
2.81205704348492e-15	0.442004	0.923	0.866	4.37809161100168e-11	2	CAPG	Macrophages_PLA2G2D
1.00056750395971e-14	0.373844	0.965	0.961	1.55778354691488e-10	2	HLA-DRB5	Macrophages_PLA2G2D
3.51659085068014e-14	0.32265	0.616	0.372	5.4749802954239e-10	2	SLAMF7	Macrophages_PLA2G2D
8.89947187235467e-14	0.342416	0.742	0.552	1.3855587758069e-09	2	SLC1A3	Macrophages_PLA2G2D
1.13128029320115e-13	0.308292	0.471	0.281	1.76129028848487e-09	2	KLHL6	Macrophages_PLA2G2D
3.19383473865344e-13	0.378179	0.868	0.727	4.97248130460955e-09	2	IL18	Macrophages_PLA2G2D
1.14196471297021e-12	0.326784	0.958	0.905	1.77792486162333e-08	2	CPVL	Macrophages_PLA2G2D
2.9314176235181e-12	0.314782	0.761	0.623	4.56392409805533e-08	2	CD59	Macrophages_PLA2G2D
7.65793844940246e-12	0.437635	0.852	0.685	1.19226443718747e-07	2	SELENOP	Macrophages_PLA2G2D
2.88697949985174e-11	0.570787	0.81	0.674	4.49473838331917e-07	2	SLC40A1	Macrophages_PLA2G2D
5.6542100138849e-11	0.341641	0.661	0.505	8.8030395706174e-07	2	MGLL	Macrophages_PLA2G2D
6.0418812442406e-11	0.304232	0.639	0.474	9.40660490915818e-07	2	ITGAX	Macrophages_PLA2G2D
1.41220141283411e-10	0.321561	0.487	0.318	2.19865637964142e-06	2	CYB561A3	Macrophages_PLA2G2D
1.82550940362866e-10	0.355808	0.994	0.993	2.84213559050947e-06	2	CTSC	Macrophages_PLA2G2D
2.95697007729575e-07	0.365752	0.548	0.435	0.00460371	2	SCD	Macrophages_PLA2G2D
4.30682927116861e-05	0.359142	0.639	0.57	0.67053	2	HLA-DQA2	Macrophages_PLA2G2D
0.000126514	0.332464	0.481	0.384	1	2	CD9	Macrophages_PLA2G2D
0.000137496	0.312896	0.571	0.461	1	2	CXCL9	Macrophages_PLA2G2D
0.000276953	0.311509	0.558	0.487	1	2	TFRC	Macrophages_PLA2G2D
0.000468901	0.312154	0.842	0.809	1	2	MT-ATP8	Macrophages_PLA2G2D
0.000544089	0.334038	0.342	0.247	1	2	IGKC	Macrophages_PLA2G2D
1.20717690976175e-111	1.79686	0.96	0.504	1.87945373080806e-107	3	F13A1	Macrophages_LYVE1
2.01982769045729e-108	1.71843	0.604	0.087	3.14466973127295e-104	3	LYVE1	Macrophages_LYVE1
2.2657619925593e-97	1.13155	0.989	0.783	3.52756484621558e-93	3	MAF	Macrophages_LYVE1
1.02625938279541e-94	1.13761	0.996	0.952	1.59778323307417e-90	3	DAB2	Macrophages_LYVE1
4.80204786707309e-91	1.04976	0.748	0.209	7.4763083242461e-87	3	COLEC12	Macrophages_LYVE1
1.21633054234074e-88	1.49369	0.978	0.698	1.89370502137029e-84	3	RNASE1	Macrophages_LYVE1
5.33378875714446e-86	0.980913	1	0.811	8.30417571599821e-82	3	STAB1	Macrophages_LYVE1
2.73993681453553e-84	1.15457	0.996	0.83	4.26580762655037e-80	3	MRC1	Macrophages_LYVE1
8.77310363387981e-74	1.1128	0.986	0.664	1.36588450475875e-69	3	SELENOP	Macrophages_LYVE1
1.75386949686315e-70	0.905916	0.975	0.671	2.73059941966624e-66	3	FOLR2	Macrophages_LYVE1
1.86385822925099e-70	1.21848	0.522	0.108	2.90184087712087e-66	3	CCL13	Macrophages_LYVE1
9.87043371098663e-63	0.809067	0.971	0.702	1.53672782446351e-58	3	NRP1	Macrophages_LYVE1
1.84643282974356e-61	0.985012	0.799	0.388	2.87471127262774e-57	3	LILRB5	Macrophages_LYVE1
1.32702893634185e-60	0.889426	0.763	0.325	2.06605135099062e-56	3	CD209	Macrophages_LYVE1
1.38197160720247e-60	0.528328	0.363	0.049	2.15159159525352e-56	3	GFRA2	Macrophages_LYVE1
2.47637482417841e-59	0.719064	0.781	0.349	3.85546796376336e-55	3	MTSS1	Macrophages_LYVE1
7.1361991550143e-57	1.04351	0.989	0.846	1.11103484644418e-52	3	PLTP	Macrophages_LYVE1
1.91025027931012e-49	0.525972	0.414	0.09	2.97406865985793e-45	3	HRH1	Macrophages_LYVE1
2.68166031620555e-49	0.732445	0.727	0.353	4.17507694630042e-45	3	EMB	Macrophages_LYVE1
4.71713892964653e-48	0.736152	0.971	0.899	7.34411359956668e-44	3	RBPJ	Macrophages_LYVE1
1.36051756099394e-46	0.694966	0.777	0.419	2.11818979071147e-42	3	WWP1	Macrophages_LYVE1
2.40099753153416e-46	0.620416	0.658	0.278	3.73811305684554e-42	3	GAS6	Macrophages_LYVE1
2.91401037705464e-46	0.738253	0.73	0.325	4.53682275603637e-42	3	IGF1	Macrophages_LYVE1
1.5767764210613e-44	0.588291	0.892	0.666	2.45488320995033e-40	3	MYO5A	Macrophages_LYVE1
5.99311500673973e-42	0.728901	0.849	0.59	9.33068075399309e-38	3	PMP22	Macrophages_LYVE1
2.29971774945342e-41	0.547444	0.953	0.813	3.58043056412404e-37	3	FRMD4B	Macrophages_LYVE1
4.21278014687711e-40	0.535637	0.906	0.707	6.55887741067298e-36	3	AP2A2	Macrophages_LYVE1
7.06207150753044e-38	0.711095	0.914	0.658	1.09949391300741e-33	3	SLC40A1	Macrophages_LYVE1
1.48623811453251e-37	0.476267	0.335	0.076	2.31392412051567e-33	3	CD28	Macrophages_LYVE1
8.5739964012518e-36	0.350233	0.313	0.068	1.33488549971089e-31	3	FGFR1	Macrophages_LYVE1
1.3879809678307e-35	0.459327	0.457	0.151	2.16094756881562e-31	3	WLS	Macrophages_LYVE1
3.07010465823164e-35	0.510893	0.403	0.118	4.77984594240084e-31	3	CD163L1	Macrophages_LYVE1
4.58784710453466e-35	0.709566	0.727	0.416	7.14281915705001e-31	3	CD93	Macrophages_LYVE1
1.41224105729578e-34	0.452995	0.978	0.92	2.19871810210379e-30	3	CLTC	Macrophages_LYVE1
2.735710350479e-34	0.504463	1	0.943	4.25922744466075e-30	3	CD163	Macrophages_LYVE1
2.94955322056732e-33	0.712013	0.903	0.641	4.59215940910126e-29	3	LMNA	Macrophages_LYVE1
4.00447366172679e-33	0.762434	0.96	0.869	6.23456504394243e-29	3	AHNAK	Macrophages_LYVE1
2.30614156898743e-32	0.641808	0.518	0.228	3.59043180875653e-28	3	IGFBP4	Macrophages_LYVE1
2.34017867431338e-32	0.449671	0.989	0.934	3.6434241780385e-28	3	CSF1R	Macrophages_LYVE1
9.73606365211979e-31	0.419123	0.504	0.197	1.51580774999853e-26	3	GNG2	Macrophages_LYVE1
5.34139563644519e-30	0.852862	0.374	0.119	8.31601886638152e-26	3	EMP1	Macrophages_LYVE1
7.98273804699479e-30	0.467912	0.939	0.811	1.24283248653662e-25	3	MEF2C	Macrophages_LYVE1
9.28299679100953e-30	0.369528	0.989	0.955	1.44526977039227e-25	3	LRRFIP1	Macrophages_LYVE1
1.13409379475779e-28	0.499595	0.705	0.43	1.7656706290584e-24	3	ITSN1	Macrophages_LYVE1
2.73684426144755e-27	0.405481	1	0.991	4.26099283064769e-23	3	FCGRT	Macrophages_LYVE1
6.00655435007916e-27	0.590159	0.619	0.336	9.35160446763825e-23	3	CR1	Macrophages_LYVE1
2.12403801159869e-26	0.454154	0.741	0.499	3.306914780258e-22	3	EPS15	Macrophages_LYVE1
2.27269200096092e-26	0.434237	0.845	0.679	3.53835417629606e-22	3	IFITM2	Macrophages_LYVE1
2.31966394724076e-26	0.407661	0.993	0.947	3.61148479945914e-22	3	ARHGAP18	Macrophages_LYVE1
5.69540657753365e-26	0.378273	0.986	0.965	8.86717850056214e-22	3	IQGAP1	Macrophages_LYVE1
4.84997410300732e-25	0.43047	0.982	0.918	7.5509246809721e-21	3	SLCO2B1	Macrophages_LYVE1
1.07513677439537e-24	0.443805	0.986	0.922	1.67388044405615e-20	3	TGFBI	Macrophages_LYVE1
2.25657907125442e-24	0.390599	0.435	0.176	3.51326795603601e-20	3	FSCN1	Macrophages_LYVE1
5.2093553792976e-24	0.44078	0.996	0.982	8.11044539002843e-20	3	CD14	Macrophages_LYVE1
2.6995254965536e-23	0.388569	0.795	0.549	4.2028912455843e-19	3	GPR34	Macrophages_LYVE1
3.31763156086683e-23	0.448831	0.511	0.253	5.16522057711357e-19	3	PDGFC	Macrophages_LYVE1
1.41558024170816e-22	0.434314	0.727	0.484	2.20391687831543e-18	3	BCAT1	Macrophages_LYVE1
1.61782290883718e-22	0.440336	0.745	0.511	2.5187884867686e-18	3	RGL1	Macrophages_LYVE1
1.9305935416185e-22	0.381172	0.874	0.654	3.00574108494585e-18	3	SIGLEC1	Macrophages_LYVE1
2.74249996915121e-22	0.487428	0.799	0.591	4.26979820197152e-18	3	GYPC	Macrophages_LYVE1
6.28561864498273e-22	0.357448	0.982	0.957	9.78607966837361e-18	3	KCTD12	Macrophages_LYVE1
8.60059508748556e-22	0.440034	0.86	0.687	1.33902664917063e-17	3	CD99	Macrophages_LYVE1
2.79845213220488e-21	0.786353	0.561	0.302	4.35691012462978e-17	3	PDK4	Macrophages_LYVE1
6.83022514308682e-21	0.412652	0.317	0.112	1.06339775252719e-16	3	HPGDS	Macrophages_LYVE1
9.64411158446174e-21	0.357138	0.511	0.267	1.50149173258485e-16	3	CCDC170	Macrophages_LYVE1
9.66332756897793e-21	0.420571	0.55	0.299	1.50448346921417e-16	3	FAM13A	Macrophages_LYVE1
1.3146631846289e-20	0.357177	1	0.965	2.04679911214873e-16	3	MS4A7	Macrophages_LYVE1
1.54359374445347e-20	0.368594	0.996	0.95	2.40322110073961e-16	3	ADAP2	Macrophages_LYVE1
4.84408880301364e-20	0.400542	0.73	0.537	7.54176185741193e-16	3	MKNK1	Macrophages_LYVE1
9.3772148143917e-20	0.397005	0.414	0.183	1.45993857445264e-15	3	ECM1	Macrophages_LYVE1
1.0550639783641e-19	0.335267	0.896	0.767	1.64262910791507e-15	3	AP1B1	Macrophages_LYVE1
1.60294764786787e-19	0.347209	0.586	0.348	2.49562919296548e-15	3	TBC1D14	Macrophages_LYVE1
1.70860045075564e-19	0.339127	0.824	0.693	2.66012004178146e-15	3	TNFRSF1A	Macrophages_LYVE1
2.36184278104164e-19	0.329759	0.953	0.902	3.67715302580373e-15	3	RAB31	Macrophages_LYVE1
2.94068867006672e-19	0.400132	0.763	0.587	4.57835819042687e-15	3	RUNX1	Macrophages_LYVE1
3.22907851323986e-19	0.363824	0.917	0.807	5.02735233726314e-15	3	MPEG1	Macrophages_LYVE1
6.57602316030044e-19	0.410288	0.737	0.553	1.02382104582718e-14	3	CYTH4	Macrophages_LYVE1
1.64365131450643e-18	0.30715	1	1	2.55900073155506e-14	3	MT-ND2	Macrophages_LYVE1
2.31493783669109e-18	0.427572	0.514	0.273	3.60412671794436e-14	3	LTC4S	Macrophages_LYVE1
2.55911172638716e-18	0.464158	0.86	0.748	3.98428104681217e-14	3	XIST	Macrophages_LYVE1
3.67657314777986e-18	0.361367	0.96	0.874	5.72405673377846e-14	3	MS4A4A	Macrophages_LYVE1
4.80807123850409e-18	0.377627	0.996	0.97	7.48568611122702e-14	3	TXNIP	Macrophages_LYVE1
8.25449966624303e-18	0.307546	1	1	1.28514305303738e-13	3	MT-ND5	Macrophages_LYVE1
1.08324103846016e-17	0.355615	0.996	0.968	1.68649797277862e-13	3	ZFP36L1	Macrophages_LYVE1
1.89065068504663e-17	0.385968	0.842	0.694	2.94355405154909e-13	3	SPRED1	Macrophages_LYVE1
3.81488618758361e-17	0.410457	0.935	0.844	5.93939630544893e-13	3	VSIG4	Macrophages_LYVE1
3.87747949530971e-17	0.356813	0.942	0.857	6.03684782624769e-13	3	GOLGA4	Macrophages_LYVE1
5.67909436619385e-17	0.371302	0.676	0.494	8.84178201872721e-13	3	SNX9	Macrophages_LYVE1
1.03335158792447e-16	0.3591	0.468	0.253	1.60882508723961e-12	3	NISCH	Macrophages_LYVE1
6.45575517662955e-16	0.387653	0.392	0.186	1.00509652344945e-11	3	THBD	Macrophages_LYVE1
1.23952133360362e-15	0.333545	0.802	0.67	1.92981076428748e-11	3	NCF4	Macrophages_LYVE1
1.91158413491723e-15	0.363613	0.881	0.739	2.97614533965263e-11	3	FUCA1	Macrophages_LYVE1
2.7632895548801e-15	0.599926	0.939	0.805	4.30216550799282e-11	3	S100A4	Macrophages_LYVE1
2.92144470274575e-15	0.304711	0.993	0.983	4.54839725770486e-11	3	ZEB2	Macrophages_LYVE1
8.24601216882963e-15	0.35613	0.921	0.865	1.28382163456508e-10	3	NCOA4	Macrophages_LYVE1
1.21379802503846e-14	0.468979	0.91	0.853	1.88976214518238e-10	3	ANXA1	Macrophages_LYVE1
1.36799538090812e-14	0.35492	0.662	0.45	2.12983200853586e-10	3	DUSP6	Macrophages_LYVE1
1.47113345555992e-14	0.32643	0.791	0.692	2.29040767696125e-10	3	PLXND1	Macrophages_LYVE1
1.51870872658502e-14	0.301713	0.932	0.85	2.36447761642021e-10	3	TACC1	Macrophages_LYVE1
4.10162385718864e-14	0.43405	0.996	0.939	6.385818183257e-10	3	FCGR2A	Macrophages_LYVE1
4.79413549882823e-14	0.348158	0.719	0.576	7.46398955812568e-10	3	ASPH	Macrophages_LYVE1
6.00943405227161e-14	0.301067	0.788	0.681	9.35608787598167e-10	3	PTBP3	Macrophages_LYVE1
6.3732507620196e-14	0.318377	0.957	0.905	9.92251411138831e-10	3	DDX3X	Macrophages_LYVE1
1.87316852531861e-13	0.343807	0.903	0.828	2.91633607706855e-09	3	ITPR2	Macrophages_LYVE1
2.44864497179666e-13	0.338197	0.59	0.396	3.81229535659022e-09	3	GATM	Macrophages_LYVE1
3.14315516996275e-13	0.323544	0.496	0.3	4.89357828411501e-09	3	SLC7A8	Macrophages_LYVE1
3.38893650133885e-13	0.369574	1	1	5.27623523893445e-09	3	CST3	Macrophages_LYVE1
4.12809635861972e-13	0.30065	0.511	0.319	6.42703322073504e-09	3	FCHSD2	Macrophages_LYVE1
7.75786732240245e-13	0.321107	0.532	0.361	1.20782236342484e-08	3	SGMS1	Macrophages_LYVE1
1.06451185999201e-12	0.317165	0.543	0.356	1.65733851482156e-08	3	EPS8	Macrophages_LYVE1
1.26054112073359e-12	0.809809	0.673	0.53	1.96253647087013e-08	3	PLCG2	Macrophages_LYVE1
1.59091389806263e-12	0.301191	0.96	0.877	2.47689384789371e-08	3	BLVRB	Macrophages_LYVE1
2.30471553665498e-12	0.391164	0.547	0.384	3.58821161901814e-08	3	ARHGAP5	Macrophages_LYVE1
6.87202254424349e-12	0.51888	0.46	0.3	1.06990518991327e-07	3	CD36	Macrophages_LYVE1
2.24141354059227e-11	0.322676	0.651	0.501	3.4896567413481e-07	3	FOXP1	Macrophages_LYVE1
6.26007847592564e-11	0.315116	0.532	0.379	9.74631617916863e-07	3	RIN2	Macrophages_LYVE1
7.30734147963584e-11	0.416137	0.968	0.864	1.1376799949645e-06	3	S100A6	Macrophages_LYVE1
1.20405164345628e-10	0.30034	0.723	0.522	1.87458800369708e-06	3	CXCL3	Macrophages_LYVE1
1.86803603027781e-10	0.302342	0.572	0.396	2.90834529553952e-06	3	FCGR2B	Macrophages_LYVE1
4.30724059408639e-10	0.518827	0.885	0.802	6.7059428809331e-06	3	CFD	Macrophages_LYVE1
4.44549880224578e-10	0.311787	0.647	0.541	6.92119708521646e-06	3	EHD4	Macrophages_LYVE1
5.94700458480411e-10	0.313463	0.554	0.417	9.25889143808153e-06	3	KIF1B	Macrophages_LYVE1
7.5397168872872e-10	0.491781	0.619	0.466	1.17385852218174e-05	3	MTRNR2L1	Macrophages_LYVE1
9.32403645502087e-10	0.310991	0.525	0.376	1.4516592356822e-05	3	ME1	Macrophages_LYVE1
1.56049277968256e-09	0.569485	0.313	0.17	2.42953120868779e-05	3	CRIP1	Macrophages_LYVE1
6.9468119017004e-09	0.308601	0.791	0.718	0.000108155	3	ENG	Macrophages_LYVE1
3.58488951569577e-08	0.44324	0.917	0.844	0.000558131	3	EMP3	Macrophages_LYVE1
1.42196394563674e-06	0.351937	0.457	0.355	0.0221386	3	CD55	Macrophages_LYVE1
3.99350192369199e-06	0.737676	0.464	0.376	0.0621748	3	MARCO	Macrophages_LYVE1
1.4147103004859e-05	0.300949	0.655	0.553	0.220256	3	KLF2	Macrophages_LYVE1
5.35224308472525e-70	1.00874	1	0.948	8.33290725860875e-66	4	LGALS1	Melanophages
4.46370248973544e-63	0.830351	1	0.99	6.9495384062691e-59	4	VIM	Melanophages
1.68043720236628e-60	1.18877	0.995	0.864	2.61627268036406e-56	4	S100A6	Melanophages
4.08937144896703e-55	0.849423	1	0.903	6.36674240889677e-51	4	S100A10	Melanophages
3.12844754677273e-53	0.707761	1	0.959	4.87067998557046e-49	4	ANXA2	Melanophages
3.61610490493363e-48	0.932332	0.991	0.802	5.62991372649117e-44	4	S100A4	Melanophages
8.51394608244155e-38	0.619489	0.977	0.862	1.32553626557532e-33	4	CAPG	Melanophages
5.21910737997531e-37	0.638494	1	1	8.12562827988357e-33	4	GAPDH	Melanophages
9.06279634343307e-33	0.663484	0.733	0.354	1.4109867627091e-28	4	CD9	Melanophages
1.13523571660076e-32	0.496917	1	0.952	1.76744848717573e-28	4	PKM	Melanophages
2.60925248624275e-31	0.58591	0.977	0.839	4.06234519583134e-27	4	EMP3	Melanophages
6.76520078444144e-31	0.669856	0.665	0.332	1.05327411012969e-26	4	FLNA	Melanophages
2.81658297371495e-30	0.393136	1	0.998	4.38513803177681e-26	4	S100A11	Melanophages
3.5624887307157e-29	0.996788	0.905	0.658	5.54643870485127e-25	4	FABP5	Melanophages
5.8240147397821e-29	0.323876	0.353	0.091	9.06740854836675e-25	4	CD109	Melanophages
9.30132761755362e-29	0.426921	1	0.997	1.44812369677692e-24	4	MYL6	Melanophages
5.57942808401524e-28	0.434737	1	0.997	8.68661158400333e-24	4	RPL8	Melanophages
2.18011132915676e-27	0.370759	1	0.997	3.39421532836416e-23	4	ACTG1	Melanophages
7.45675803457583e-27	0.622154	0.792	0.543	1.16094265840311e-22	4	ALCAM	Melanophages
1.5760596505151e-25	0.346449	0.507	0.198	2.45376726988696e-21	4	PLP2	Melanophages
4.07366405192881e-25	0.475595	1	0.992	6.34228756244797e-21	4	SH3BGRL3	Melanophages
1.67260109580435e-24	0.530439	0.905	0.699	2.6040726460578e-20	4	TREM2	Melanophages
8.92707071988325e-24	0.454328	1	0.973	1.38985564037862e-19	4	ENO1	Melanophages
1.678752192821e-23	0.559997	0.986	0.952	2.61364928900301e-19	4	LGALS3	Melanophages
2.2160191116724e-23	0.601491	0.778	0.524	3.45012015496277e-19	4	LSP1	Melanophages
9.00108525788731e-23	0.332491	0.475	0.183	1.40137896380047e-18	4	ECM1	Melanophages
2.88759938556496e-22	0.557312	0.819	0.611	4.49570348338608e-18	4	MIF	Melanophages
5.78634755369684e-21	0.394866	0.878	0.69	9.00876450635061e-17	4	CD99	Melanophages
6.28845379516989e-21	1.17803	0.769	0.545	9.79049371369999e-17	4	SPP1	Melanophages
7.63136125022925e-20	0.367746	0.91	0.78	1.18812663304819e-15	4	RBM3	Melanophages
1.47951900451721e-19	0.695148	0.67	0.383	2.30346313813285e-15	4	ALOX5AP	Melanophages
1.67626707178924e-19	0.342741	0.977	0.933	2.60978020406866e-15	4	ELOB	Melanophages
4.72177247587126e-19	0.32771	1	0.966	7.35132756768396e-15	4	ATP6V1F	Melanophages
7.45074522313039e-19	0.465931	0.303	0.099	1.16000652378917e-14	4	HTRA1	Melanophages
1.76785626535575e-18	0.43034	0.738	0.528	2.75237541953236e-14	4	PPP1R14B	Melanophages
2.43180502662864e-18	0.480706	0.851	0.658	3.78607724595813e-14	4	LMNA	Melanophages
3.5373810336973e-18	0.46354	0.575	0.299	5.50734853136332e-14	4	SLC11A1	Melanophages
1.98209760100878e-17	0.351599	1	1	3.08592775501057e-13	4	ACTB	Melanophages
5.3302693424324e-17	0.336418	0.955	0.897	8.29869633923301e-13	4	GSTO1	Melanophages
6.68474865078773e-17	0.32498	1	0.999	1.04074851744114e-12	4	RPL36	Melanophages
9.48470402428879e-17	0.358374	0.95	0.89	1.47667356954152e-12	4	ATP5ME	Melanophages
3.0612795122609e-16	0.35488	0.928	0.827	4.766106072639e-12	4	MGST3	Melanophages
7.83012889302862e-16	0.737645	0.439	0.218	1.21907276735563e-11	4	PMEL	Melanophages
1.1099906729511e-15	0.469571	0.923	0.849	1.72814447871757e-11	4	LDHA	Melanophages
1.31943664355241e-15	0.354578	0.606	0.369	2.05423091034675e-11	4	RHOC	Melanophages
1.78012810727768e-15	0.505293	0.471	0.249	2.77148145022062e-11	4	GCHFR	Melanophages
4.65920219821178e-15	0.352488	0.891	0.765	7.25391190239591e-11	4	POLR2L	Melanophages
5.04939544455995e-15	0.302874	0.991	0.979	7.86140376763539e-11	4	CALM1	Melanophages
1.13480387484218e-14	0.393532	0.995	0.996	1.76677615274178e-10	4	CTSD	Melanophages
1.9373378695516e-14	0.307585	0.891	0.833	3.01624132910488e-10	4	PARK7	Melanophages
3.96373935264176e-14	0.301145	0.941	0.852	6.17114579812796e-10	4	COX7A2	Melanophages
4.20749380914822e-14	0.380079	0.665	0.448	6.55064711146286e-10	4	PLEC	Melanophages
6.11522075983553e-14	0.617477	0.991	0.942	9.52078720098794e-10	4	CSTB	Melanophages
1.63082959338751e-13	0.352983	0.95	0.892	2.53903859394501e-09	4	GSN	Melanophages
6.39084052415153e-13	0.354338	0.833	0.731	9.94989961205152e-09	4	PPDPF	Melanophages
3.42534751762953e-12	0.356392	0.729	0.554	5.33292355019741e-08	4	TUBA1C	Melanophages
3.54329208101778e-12	0.323509	0.968	0.883	5.51655144093658e-08	4	TPM4	Melanophages
8.06838233283231e-12	0.333486	0.95	0.946	1.25616644539866e-07	4	DBI	Melanophages
1.14745092111176e-11	0.344243	0.977	0.956	1.78646633907889e-07	4	TPI1	Melanophages
2.14545275474703e-11	0.310843	1	0.999	3.34025539386566e-07	4	RPL9	Melanophages
5.46153880283795e-11	0.660029	0.946	0.87	8.5030697621384e-07	4	ARF1	Melanophages
1.60615756794521e-10	0.330024	1	1	2.5006267175339e-06	4	FTH1	Melanophages
1.71081154237734e-10	0.356045	1	0.984	2.66356249032728e-06	4	RPL35A	Melanophages
2.07647659320843e-10	0.645779	0.421	0.24	3.23286640796621e-06	4	CD52	Melanophages
2.3742633864747e-10	0.30706	0.457	0.27	3.69649066640247e-06	4	SMIM25	Melanophages
6.13109583244221e-10	0.7289	0.837	0.75	9.54550310152928e-06	4	VPS28	Melanophages
1.09433475841743e-09	0.972512	0.511	0.351	1.70376978538009e-05	4	MRPS10	Melanophages
1.12620819486579e-09	0.979394	0.475	0.307	1.75339353858654e-05	4	AHCY	Melanophages
2.02459467230402e-09	0.332312	0.412	0.249	3.15209144531013e-05	4	S100A13	Melanophages
1.13006048155115e-08	0.309681	0.769	0.662	0.000175939	4	PGAM1	Melanophages
1.23631801545824e-08	0.313195	1	1	0.000192482	4	FTL	Melanophages
4.14648440804378e-08	0.994107	0.348	0.212	0.000645566	4	OXLD1	Melanophages
6.33044180522751e-08	0.615532	0.344	0.214	0.000985586	4	S100A1	Melanophages
7.52364252434495e-08	0.925283	0.471	0.33	0.00117136	4	GRHPR	Melanophages
1.17856811970733e-07	0.639802	0.33	0.184	0.00183491	4	COL1A2	Melanophages
2.07046963234359e-07	0.328171	0.452	0.288	0.00322351	4	SPARC	Melanophages
7.529804677225e-07	0.968179	0.348	0.202	0.0117232	4	COL1A1	Melanophages
8.93384625547356e-07	0.310085	0.896	0.825	0.0139091	4	CALM3	Melanophages
2.59191188010368e-06	0.575868	0.62	0.516	0.0403535	4	FN1	Melanophages
3.56820873039397e-06	0.316916	0.376	0.24	0.0555534	4	SDS	Melanophages
0.000576852	0.515673	0.498	0.424	1	4	FBP1	Melanophages
