## Supplemental Tables for "NK cells contribute to resistance to anti-PD1 therapy in immune-excluded melanomas": Table_S8_FACS_antibodies.xlsx

### Sheet: Sheet1
Antigen	Clone	Fluorochrome	Company
CD3	SK7	PerCP-Cy5.5	Life Technologies
CD14	61D3	PerCP-Cy5.5	Life Technologies
CD19	HIB19	PerCP-Cy5.5	Biolegend
CD123	6H6	PerCP-Cy5.5	Biolegend
CD56	NCAM16.2	BV421	BD Biossciences
CD16	3G8	BUV395	BD Biossciences
Perforin	δG9	AF488	BD Biossciences
Granzyme B	GB11	BV510	BD Biossciences
TRAIL	RIK-2	PE	Life Technologies
